# MAPK-induced miR-29 targets MAFG and suppresses melanoma development

**DOI:** 10.1101/2020.01.27.922153

**Authors:** Olga Vera, Ilah Bok, Neel Jasani, Koji Nakamura, Xiaonan Xu, Nicol Mecozzi, Ariana Angarita, Kaizhen Wang, Kenneth Y. Tsai, Florian A. Karreth

## Abstract

The tumor suppressive miR-29 family of microRNAs is encoded by two clusters, miR-29b1∼a and miR-29b2∼c, and is regulated by several oncogenic and tumor suppressive stimuli. Here we investigated whether oncogenic MAPK hyperactivation regulates miR-29 abundance and how this signaling axis impacts melanoma development. Using mouse embryonic fibroblasts and human melanocytes, we found that oncogenic MAPK signaling stimulates p53-independent and p53-dependent transcription of pri-miR-29b1∼a and pri-miR-29b2∼c, respectively. Expression analyses revealed that while pri-miR-29a∼bl remains elevated, pri-miR-29b2∼c levels decrease during melanoma progression. Using a rapid mouse modeling platform, we showed that inactivation of miR-29 in vivo accelerates melanoma development and decreases overall survival. We identified the transcription factor MAFG as a *bona fide* miR-29 target that has oncogenic potential in melanocytes and is required for growth of melanoma cells. Our findings suggest that MAPK-induced miR-29 contributes to a tumor suppressive barrier by targeting MAFG, which is overcome by attenuation of miR-29b2∼c expression.
