## Supplementary material for "MAPK-induced miR-29 targets MAFG and suppresses melanoma development": Supplemtary Table 1

### Sheet: Sheet2
SYBER-Green primers	Sequence
m_Mybl2_Fwd	ATCCACTCCAGTGTGTAGCCAAA
m_Mybl2_Rvs	CCATGGAGTACTTCTGATCTGGG
m_Scl31A1_Fwd	GGGGCTTACCCTGTGAAGACTTT
m_Scl31A1_Rvs	CGTCCGTGTGGTTCATACCC
m_Tubb2a_Fwd	ATCGGCGCTAAGTTTTGGGA
m_Tubb2a_Rvs	CAAGTCACTGTCGCCATGGTAA
m_Kctd5_Fwd	GATTCGGACAAGGATGAAAC
m_Kctd5_Rvs	CTTCCTCTGCGAGGTCTTTG
m_Sh3bp5l_Fwd	ATCCTAGGATACAGGAGGAG
m_Sh3bp5l_Rvs	TCAATACAGCTCCCCAAGTG
m_Sms_Fwd	AGGAGACTGCTATCAGGTTC
m_Sms_Rvs	AGGTCGAGAATCAGTCTGAG
m_Rcc2_Fwd	GCCATGGGCTATTCACACTC
m_Rcc2_Rvs	TCAGGTAGCCTCTGCAGC
m_Nckap5l_Fwd	TACTGAACCAGAAGGACCTG
m_Nckap5l_Rvs	TGGTCCCTCAGAGACATTTG
m_Mafg_Fwd	GACCCCCAATAAAGGAAACAA
m_Mafg_Rvs	TCAACTCTCGCACCGACAT
m_Actin_Fwd	TTGCTGACAGGATGCAGAAG
m_Actin_Rvs	ACATCTGCTGGAAGGTGGAC
MYBL2_FWD	CATTGTGGATGAGGATGTGAAGC
MYBL2_RVS	TGGTTGAGCAAGCTGTTGTCTTC
SCL31A1_FWD	GGGGATGAGCTATATGGACTCC
SCL31A1_RVS	TCACCAAACCGGAAAACAGTAG
TUBB2A_FWD	ACAATGAGGCTGCTGGTAACA
TUBB2A_RVS	TCTGACTCCTTCCTCACCAC
KCTD5_FWD	AAGTTCGAGCAGTTGGTCAG
KCTD5_RVS	GCAAAATCTTGGCCTTCTCG
SH3BP5L_FWD	ACCTGCAAGGTGAATGAGGC
SH3BP5L_RVS	TTGTGCTCCTCCAGGATCTG
SMS_FWD	ACAGCTGTTCCAATCTCCAC
SMS_RVS	CGACAGTGCTTCTGTCAGAT
RCC2_FWD	TTCCTTTGGGTGCCCTGAA
RCC2_RVS	GGCAGAATCTGTCCATCTTTCG
NCKAP5L_FWD	TTCAGCAGAAACTCCAGCTC
NCKAP5L_RVS	CTCCCAACATACCTCTCTCT
MAFG_FWD	CACCCTTCTCTCTTCCCTGCAA
MAFG_RVS	TCTCTCTCCCGCAACTCTCTCT
MAFF_FWD	ATCCCCTATCCAGCAAAGCTC
MAFF_RVS	TTGAGCCGTGTCACCTCCTC
MAFK_FWD	CGACTAATCCCAAACCGAAT
MAFK_RVS	ACATGGACACCAGCTCATCA
DNMT3B_FWD	AGTCGAAGGTGCGTCGTG
DNMT3B_RVS	AGCCATTGTTCTCGGCTCT
AKT3_FWD	GAGGACCGCACACGTTTCTA
AKT3-RVS	TGTCTTCATGGTGGCTGCAT
MCL1-FWD	GAGGACGAGTTGTACCGGCAG
MCL1_RVS	CGTTTTTGATGTCCAGTTTCCGA
GAPDH_FWD	GAGAGACCCTCACTGCTG
GAPDH_RVS	GATGGTACATGACAAGGTGC
Cloning primers
MAFG-pLEGB_FWD	acagtctagaggatcctcgactggatccggtacc
MAFG-pLEGB_RVS	gaggttgattgtcgacttgggcatggccaggtagc
3'UTR-MAFG-pSICHECK2_FWD	taggcgatcgctcgagcgatcgccaaagtccaag
3'UTR-MAFG-pSICHECK2_RVS	tgtatatgatcagcggaccgggccgctggccgcaa
psicheck2-miR-29 reporter_FWD	tcgacTAACCGATTTCAcGATGGTGCTAgc
psicheck2-miR-29 reporter_RVS	ggccgc TAGCACCATCgTGAAATCGGTTAg
SDM_MAFG_FWD	gactctggtgaCCTTTGACCTGTGGGTGTC
SDM_MAFG_RVS	gaccgcactttaCCGCTGCACAAAACCTCA
Dharmacon siRNAs	Catalog #
ON-TARGETplus Human NCKAP5L siRNA-SMARTPOOL-5nmol	L-026953-03-0005
ON-TARGETplus Human SMS siRNA-SMARTPOOL-5nmol	L-017273-00-0005
ON-TARGETplus Human SH3BP5L siRNA-SMARTPOOL-5nmol	L-014642-02-0005
ON-TARGETplus Human TUBB2A siRNA-SMARTPOOL-5nmol	L-008260-00-0005
ON-TARGETplus Human RCC2 siRNA-SMARTPOOL-5nmol	L-013835-00-0005
ON-TARGETplus Human SLC31A1 siRNA-SMARTPOOL-5nmol	L-007531-02-0005
ON-TARGETplus Human MAFK siRNA-SMARTPOOL-5nmol	L-008580-00-0005
ON-TARGETplus Human MAFF siRNA-SMARTPOOL-5nmol	L-003903-00-0005
ON-TARGETplus Human KCTD5 siRNA-SMARTPOOL-5nmol	L-021199-00-0005
ON-TARGETplus Human MYBL2 siRNA-SMARTPOOL-5nmol	L-010444-00-0005
SMARTpool: ON-TARGETplus MAFG siRNA	L-009109-00-0005
ON-TARGETplus Non-targeting Pool	D-001810-10-05
